# Dynamics of Leukemic Blast and Immune Cell Populations in Acute Myeloid Leukemia

**DOI:** 10.64898/2026.03.21.713278

**Authors:** Sadiksha Adhikari, Philipp Sergeev, Nemo Ikonen, Minna Suvela, Heikki Kuusanmäki, Mika Kontro, Markus Vähä-Koskela, Caroline A. Heckman

## Abstract

Most patients with acute myeloid leukemia (AML) initially respond to standard chemotherapy. However, relapse and refractory disease remain common. The responses to targeted therapies are often transient and the efficacy of immunotherapy is limited. Although single-cell RNA sequencing (scRNA-seq) studies have provided insights into the cellular diversity and immune landscape of AML, many have primarily focused on limited, or newly diagnosed patient cohorts, leaving cellular dynamics across advanced disease incompletely defined.

Here, we profiled 72 samples from AML patients across different disease stages using scRNA-seq and compared these against healthy donor samples. We observed selective enrichment of immature progenitor populations, along with widespread upregulation of oxidative phosphorylation in AML. The immune microenvironment of AML was characterized by CD8+ effector memory T cell expansion with reduced IL2-STAT5 and increased mTORC1 pathways and exhaustion markers, suggesting a functional imbalance. Several AML-specific genes were identified providing potential therapeutic opportunities. Cell communication analysis revealed reduced HLA interactions in relapsed/refractory samples compared to diagnosis samples, suggesting impaired antigen presentation and defective T cell priming. Together, these results improve the understanding of cellular and immune changes in AML during disease progression and provide a basis for new therapeutic strategies.
