## Supplementary Table 1 for "Dynamics of Leukemic Blast and Immune Cell Populations in Acute Myeloid Leukemia"

### Sheet: Supplementary_Table_1
Supplementary table 1: Immune related marker genes list
Genes
PDCD1
CTLA4
TIGIT
HAVCR2
LAG3
KLRG1
TOX
IL2RA
FOXP3
CXCR4
TNFRSF4
TNFRSF9
ICOS
LGALS1
CD274
CD80
CD86
CD28
PVR
CD226
CD47
CD200
VSIR
LILRB2
LILRB4
PVRL2
NECTIN2
CD81
PDCD1LG2
CD276
TMIGD2
LAIR1
LTBR
CD27
CD70
TNFRSF17
TNFSF13
TNFSF13B
CD33
CLEC12A
CD58
