## Supplementary Table 2 for "Dynamics of Leukemic Blast and Immune Cell Populations in Acute Myeloid Leukemia"

### Sheet: Supplementary_Table_2
Supplementary Table 2. Antibody list
		T-cell panel		AML
Quanteon channel	Quanteon label	Target	Fluorochrome	Target	Fluorochrome	class
FSC-H	FSC-H	FSC-H		FSC-H		type
SSC-H	SSC-H	SSC-H		SSC-H		type
FSC-A	FSC-A	FSC-A		FSC-A		type
SSC-A	SSC-A	SSC-A		SSC-A		type
Time	Time	Time		Time		type
B525-A	FITC-A	CD8	AF488	CD38	BB515	type
R667-A	APC-A	PD1	APC	Helix NIR	Helix NIR	state
R725-A	Alexa Fluor 700-A			CD117	APC-R700	type
V445-A	Pacific Blue-A			CD34	BV421	type
V525-A	AmCyan-A			CD45	BV510	type
V586-A	Pacific Orange-A	CD4	BV570			type
V615-A	Qdot 605-A			CLL1	BV605	state
V667-A	Qdot 655-A	CD2	BV650			type
V725-A	BV711-A	CD28	BV711			state
V780-A	Qdot 800-A	CD3	BV786			type
Y667-A	PE-Cy5-A	7AAD	7-AAD			state
Y780-A	PE-Cy7 (Y)-A	TIM3	PE-Cy7	LILRB2	PE-Vio770	state
AML panel
Dye	Panel1	Panel2	RN
BB515-H	CD45RA	CD45RA	FITC
PerCP-eFluor 710-H	CD90	CD90	PerCP-Cy5.5
APC-H	Helix	Helix	APC
APC-R700-H	CD117	CD117	APC-R700
APC-Cy7-H	CD45	CD45	APC-Cy7
BV421-H	CD34	CD34	BV421
BV510-H	CD58	CD58	BV510
BV605-H	CLL1	CLL1	BV605
BV650-H	CD123	CD123	BV650
BV786-H	CD47	CD33	BV786
PE-H	LILRB2	CD70	PE
PE-CF594-H	CD74	CD74	PE-CF594
7AAD-H	CD38	CD38	PE-Cy5
PE-Cy7-H	TIM3	TIM3	PE-Cy7
T cell panel
Dye	Panel1	Panel2	RN
BB515-H	CD45RO	NA	BB515
PerCP-eFluor 710-H	TIGIT	TIGIT	BB700
APC-H	Helix	Helix	APC
APC-R700-H	CCR7	NA	APC-R700
APC-Cy7-H	CD8	CD8	APC-Cy7
BV421-H	CD27	CD25	BV421
BV570-H	CD4	CD4	BV570
BV650-H	CD2	CD2	BV650
BV711-H	CD28	CD28	BV711
BV786-H	CD3	CD3	BV786
PE-CF594-H	PD1	PD1	PE-CF594
7AAD-H	CD95	CD127	PE-Cy5
PE-Cy7-H	TIM3	TIM3	PE-Cy7
