## Supplementary Table 4 for "Dynamics of Leukemic Blast and Immune Cell Populations in Acute Myeloid Leukemia"

### Sheet: Supplementary_Table_4
Supplementary_Table_4. ScTherapy predictions
Drugs prediction for AML progenitors; based on differentially expressed genes on AML progenitors compared to Healthy progenitors
cid	Drug_Name	Response	MoA	Dose.nM.	Toxicity
3035714	ABT-751	High	tubulin_polymerization_inhibitor	718.51856
5287969	alvocidib	High-to-moderate	CDK_inhibitor	207.40002
25183872	ixazomib	High-to-moderate	proteasome_inhibitor	730
24360	camptothecin	High-to-moderate	topoisomerase_inhibitor	708.4444	Potentially toxic (low confidence)
148124	docetaxel	High-to-moderate	tubulin_polymerization_inhibitor	37.30469
25227436	AZD5363	Moderate	AKT_inhibitor	606.49564
57379345	ceritinib	Moderate	ALK_tyrosine_kinase_receptor_inhibitor	838
24978538	navitoclax	Moderate	BCL_inhibitor	1000
24826799	ponatinib	Moderate	BcrAbl_kinase_inhibitor_FLT3_inhibitor_PDGFR_tyrosine_kinase_receptor_inhibitor	806.45
11338033	AT-7519	Moderate	CDK_inhibitor	392
451668	decitabine	Moderate	DNA_methyltransferase_inhibitor	1000
259329	estramustine-phosphate	Moderate	DNA_synthesis_inhibitor_microtubule_inhibitor	296.2961
9823820	lenvatinib	Moderate	FGFR_inhibitor_KIT_inhibitor_PDGFR_tyrosine_kinase_receptor_inhibitor_VEGFR_inhibitor	1000
46213929	LY2784544	Moderate	JAK_inhibitor	191.45281
11667893	motesanib	Moderate	KIT_inhibitor_PDGFR_tyrosine_kinase_receptor_inhibitor_VEGFR_inhibitor	370.3
58573469	AMG-232	Moderate	MDM_inhibitor	641.923
374536	RITA	Moderate	MDM_inhibitor	961.742
17755052	GDC-0941	Moderate	PI3K_inhibitor	285.6858
56649450	alpelisib	Moderate	PI3K_inhibitor	1000
20279	cladribine	Moderate	adenosine_deaminase_inhibitor_ribonucleotide_reductase_inhibitor	579.82882
2690	CGS-15943	Moderate	adenosine_receptor_antagonist	946
446541	mycophenolic-acid	Moderate	dehydrogenase_inhibitor_inositol_monophosphatase_inhibitor	784
9884685	PI-103	Moderate	mTOR_inhibitor_PI3K_inhibitor	359.5552
6914657	FK-866	Moderate	niacinamide_phosphoribosyltransferase_inhibitor	190.77376
2179	amsacrine	Moderate	topoisomerase_inhibitor	223.36179
Based on differentially expressed genes on immature AML progenitors (HSC MPP and LMPP) compared to mature blasts (Pro-monocytes and Monocytes)
Drugs prediction for immature blasts
cid	Drug_Name	Response	MoA	Dose.nM.	Toxicity
11538455	JNJ-26481585	High	HDAC_inhibitor	470.1708	Potentially toxic (low confidence)
6918837	panobinostat	High	HDAC_inhibitor	1000	Potentially toxic (low confidence)
5352062	romidepsin	High	HDAC_inhibitor	492.3076
387447	bortezomib	High	NFkB_pathway_inhibitor_proteasome_inhibitor	360.0768	Potentially toxic (low confidence)
24800541	delanzomib	High	proteasome_inhibitor	371.5099
3035714	ABT-751	High	tubulin_polymerization_inhibitor	984.272
11364421	BI-2536	High-to-moderate	PLK_inhibitor	370.333
30323	daunorubicin	High-to-moderate	RNA_synthesis_inhibitor_topoisomerase_inhibitor	1000	Potentially toxic (low confidence)
300471	elesclomol	High-to-moderate	oxidative_stress_inducer	248.0529
25183872	ixazomib	High-to-moderate	proteasome_inhibitor	1000
24360	camptothecin	High-to-moderate	topoisomerase_inhibitor	842.5955	Potentially toxic (low confidence)
41867	epirubicin	High-to-moderate	topoisomerase_inhibitor	1000	Potentially toxic (low confidence)
4122	nocodazole	High-to-moderate	tubulin_polymerization_inhibitor	886.672	Potentially toxic (low confidence)
36314	paclitaxel	High-to-moderate	tubulin_polymerization_inhibitor	962.962
26596	parbendazole	High-to-moderate	tubulin_polymerization_inhibitor	202.8394
5328940	bosutinib	Moderate	Abl_kinase_inhibitor_BcrAbl_kinase_inhibitor_src_inhibitor	1000
46885626	GSK1070916	Moderate	Aurora_kinase_inhibitor	364.2
16007391	barasertib-HQPA	Moderate	Aurora_kinase_inhibitor	319.2606
24826799	ponatinib	Moderate	BcrAbl_kinase_inhibitor_FLT3_inhibitor_PDGFR_tyrosine_kinase_receptor_inhibitor	1000
5287969	alvocidib	Moderate	CDK_inhibitor	199.4301
9915743	neratinib	Moderate	EGFR_inhibitor	1000
46213929	LY2784544	Moderate	JAK_inhibitor	266.2306
56649450	alpelisib	Moderate	PI3K_inhibitor	1000
11656518	RAF265	Moderate	RAF_inhibitor_VEGFR_inhibitor	386.2356
67377767	BAY-87-2243	Moderate	hypoxia_inducible_factor_inhibitor	165.6221
9884685	PI-103	Moderate	mTOR_inhibitor_PI3K_inhibitor	272.8
Drugs prediction for mature blasts
cid	Drug_Name	Response	MoA	Dose.nM.	Toxicity
135564985	ganetespib	High-to-moderate	-	215.38456
11442891	danusertib	High-to-moderate	Aurora_kinase_inhibitor_growth_factor_receptor_inhibitor	398.12011
24963252	TAK-733	High-to-moderate	MEK_inhibitor	164.10258	Potentially toxic (low confidence)
49792852	NMS-1286937	High-to-moderate	PLK_inhibitor	211.9657	Potentially toxic (low confidence)
25262792	AZD2014	High-to-moderate	mTOR_inhibitor	1000
45375953	MLN0128	High-to-moderate	mTOR_inhibitor	243.2152
11977753	NVP-BEZ235	High-to-moderate	mTOR_inhibitor_PI3K_inhibitor	380.4592
6914657	FK-866	High-to-moderate	niacinamide_phosphoribosyltransferase_inhibitor	350.61694
300471	elesclomol	High-to-moderate	oxidative_stress_inducer	249.00276
25227462	PF-03758309	High-to-moderate	p21_activated_kinase_inhibitor	404.10121
9934347	NVP-TAE226	High-to-moderate	protein_tyrosine_kinase_inhibitor	1000
148124	docetaxel	High-to-moderate	tubulin_polymerization_inhibitor	31.15234
16038120	NVP-TAE684	Moderate	ALK_tyrosine_kinase_receptor_inhibitor	374.8
24771867	alisertib	Moderate	Aurora_kinase_inhibitor	1000
6918852	R547	Moderate	CDK_inhibitor	251.67314
11152667	AZD7762	Moderate	CHK_inhibitor	296.2961
454216	valrubicin	Moderate	DNA_inhibitor_topoisomerase_inhibitor	394.87161
6918638	belinostat	Moderate	HDAC_inhibitor	646.678
11955716	AT13387	Moderate	HSP_antagonist	451.28194
58573469	AMG-232	Moderate	MDM_inhibitor	741.11112
53358942	idasanutlin	Moderate	MDM_inhibitor	208.54686
16666708	AZD8330	Moderate	MEK_inhibitor	293.36045
16222096	cobimetinib	Moderate	MEK_inhibitor	509.05966
462382	MG-132	Moderate	proteasome_inhibitor	137.782
3385	5-fluorouracil	Moderate	thymidylate_synthase_inhibitor	794.18821
