## Supplementary Table 5 for "Dynamics of Leukemic Blast and Immune Cell Populations in Acute Myeloid Leukemia"

### Sheet: Supplementary_Table_5
Supplementary_Table_5. Blast cell DGE short vs long response to cytarabine, long response group used as control
p_val	avg_log2FC	pct.1	pct.2	p_val_adj	gene
1.40938e-20	5.5847	0.4	0	1.42954e-16	GNB2L1
1.40985e-20	4.45922	0.4	0	1.43001e-16	ATP5E
1.55143e-20	4.07722	0.4	0	1.57361e-16	ATP5G2
1.99715e-20	3.98779	0.4	0	2.02571e-16	ATP5L
3.00236e-20	3.84119	0.4	0	3.04529e-16	GPX1
1.31845e-19	3.32398	0.4	0	1.3373e-15	C14orf2
4.10499e-19	3.45476	0.4	0	4.16369e-15	GLTSCR2
5.02962e-19	2.87051	0.4	0	5.10154e-15	ATP5I
7.22318e-19	2.75886	0.4	0	7.32647e-15	TCEB2
7.99583e-19	2.74822	0.4	0	8.11017e-15	C6orf48
1.04262e-18	2.64589	0.4	0	1.05753e-14	ATP5D
1.30582e-18	2.56666	0.4	0	1.3245e-14	ATP5O
2.00065e-18	2.44313	0.4	0	2.02926e-14	ATP5A1
2.50802e-18	2.3532	0.4	0	2.54389e-14	C19orf43
2.55842e-18	2.47309	0.4	0	2.595e-14	RP11-620J15.3
2.82561e-18	2.33463	0.4	0	2.86601e-14	ATP5J2
3.397e-18	2.30839	0.4	0	3.44558e-14	ATP5J
3.77144e-18	2.22427	0.4	0	3.82537e-14	ATP5B
5.38123e-18	2.5051	0.4	0	5.45818e-14	ATP5G3
5.84147e-18	2.07135	0.4	0	5.925e-14	MINOS1
6.09477e-18	2.06379	0.4	0	6.18192e-14	ATPIF1
7.32822e-18	2.04271	0.4	0	7.43301e-14	C14orf166
7.76407e-18	2.11313	0.4	0	7.87509e-14	SHFM1
1.07001e-17	1.89934	0.4	0	1.08531e-13	C8orf59
1.13048e-17	1.88174	0.4	0	1.14665e-13	C11orf31
1.1552e-17	2.60293	0.4	0	1.17172e-13	USMG5
1.15778e-17	1.88431	0.4	0	1.17433e-13	ATP5C1
1.53456e-17	1.78588	0.4	0	1.5565e-13	ATP5F1
1.54237e-17	1.79589	0.4	0	1.56442e-13	LINC00493
1.54787e-17	1.77527	0.4	0	1.57001e-13	MYEOV2
1.57953e-17	1.7871	0.4	0	1.60211e-13	RP11-386I14.4
1.70983e-17	1.76339	0.4	0	1.73428e-13	ATP5H
2.44355e-17	1.65321	0.4	0	2.4785e-13	ATP5G1
3.1516e-17	1.58891	0.4	0	3.19667e-13	SEPT6
3.22874e-17	1.56011	0.4	0	3.27491e-13	C20orf24
3.72223e-17	1.5296	0.4	0	3.77545e-13	C7orf73
5.37793e-17	1.42902	0.4	0	5.45484e-13	C16orf13
6.25424e-17	1.38184	0.4	0	6.34367e-13	SEP15
7.94323e-17	1.31538	0.4	0	8.05682e-13	HN1
8.88689e-17	1.28434	0.4	0	9.01397e-13	C19orf70
1.05335e-16	1.23612	0.4	0	1.06841e-12	TCEB1
1.34375e-16	1.18147	0.4	0	1.36297e-12	RP5-1171I10.5
1.38507e-16	1.5687	0.4	0	1.40488e-12	SEPT7
1.89097e-16	1.09206	0.4	0	1.91801e-12	AES
4.43252e-16	1.21937	0.4	0	4.49591e-12	C1orf228
6.32522e-07	-2.90922	0.8	1	0.00641567	ANGPT1
6.61312e-07	0.37069	1	1	0.00670769	PSMB5
3.00137e-06	-0.85243	1	1	0.0304428	PLK2
4.21821e-06	-1.76311	1	1	0.0427853	EGR1
4.80306e-06	0.544016	1	1	0.0487174	SSR4
