## Supplementary Table 7 for "Dynamics of Leukemic Blast and Immune Cell Populations in Acute Myeloid Leukemia"

### Sheet: Supplementary_Table_7
Supplementary_Table_7: Flow cytometry results
AML vs Healthy BM			Disease stages
AML enriched	AML reducted		Diagnosis	Relapse	Refractory	Complete Remission
CLP	HSC		LMPP Up	LMPP Up	CD58+ Down	CD58 Up
CMP	MPP		GMP Up	GMP Up	Naïve Up	CLL1+ Up
MEP	HSC		MPP Up	LSC Up	TE Down	LILRB2+ Up
CD4+ Naïve	MPP		CD2+CD4+ Up	CLP Up	CD2++CD4+ Up	TIM3+ Up
Tregs	T cells		CD38 Down	CD3 Up	CD4+CD28+ Up	CD70+ Up
PD1	CD3		CD4 Down		CD4+TIGIT+ Up	CD74+ Up
CD95	CD4		CD95 Down		CD4+TIM3+ Up	Naïve Down
	CD45RO				CD74 Down	TE Up
	TIM3				CD2 Up	CD2+ Up
	CD27 in TE				CD27 Up	CD2++ Down
	CD8 in CD8+ cells				CD45RA Down	CD2+CD8+ Up
	CD28 in CD8+ cells					CD28+CD28+ Down
						PD1+ Up
						CD45 Up
						CD47 Up
						CD58 Up
Cytarabine						CD70 Up
Enriched in Cytarabine treated RR	Reduced in Cytarabine treated RR					CD90 Up
CD74	HSC					CLL1 Up
CD117	CMP					LILRB2 Up
CD38	MPP					TIM3 Up
CD2	CD58+					CD74 Up
TIM3	CD8+TIGIT+					CD38 Up
	CD123					CD28 Down
	CD33					CD2 Down
	CD34					CD27 Down
	CD45
Venetoclax
Enriched in Venetoclax treated RR	Reduced in Venetoclax treated RR
CLP CD70+	CD123
MEP LILRB2+	CD33
LMPP LILRB2+	CD38
CD4
TIM3
CD117
CD45
CD47
CD58
