## Supplementary Table 8 for "Dynamics of Leukemic Blast and Immune Cell Populations in Acute Myeloid Leukemia"

### Sheet: Supplementary_table_8
Supplementary_Table_8. Genes upregulated or downregulated in different cellular compartments in AML mutated subgroups
comparison	estimate	p.value	gene	cell
NPM1 mutated - wildtype	-0.0584836	0.00640518	CD200	Early GMP
NPM1 mutated - wildtype	-0.0557726	0.0302975	CD200	B
NPM1 mutated - wildtype	0.239033	0.00413247	CD33	HSC MPP
NPM1 mutated - wildtype	0.272756	0.00507353	CD33	LMPP
NPM1 mutated - wildtype	0.192524	0.0350694	CD33	Early GMP
NPM1 mutated - wildtype	0.141237	0.0291031	CD33	MEP
NPM1 mutated - wildtype	0.269339	0.00502795	CD33	Cycling Progenitor
NPM1 mutated - wildtype	0.296783	0.00036394	CD33	Megakaryocyte Precursor
NPM1 mutated - wildtype	0.0372187	0.0023033	CD70	Pro-Monocyte
NPM1 mutated - wildtype	0.366868	0.00971994	CD81	Megakaryocyte Precursor
NPM1 mutated - wildtype	-1.13461	0.00194401	CD81	Pro-B
NPM1 mutated - wildtype	-0.303003	0.0301776	HAVCR2	cDC
NPM1 mutated - wildtype	-0.0586775	0.0385787	HAVCR2	Pro-Monocyte
NPM1 mutated - wildtype	0.332319	1.69353e-05	HAVCR2	Stromal
NPM1 mutated - wildtype	-0.0551938	0.0279782	LAG3	Stromal
NPM1 mutated - wildtype	0.143382	0.02332	LAIR1	HSC MPP
NPM1 mutated - wildtype	0.21418	0.0339268	LAIR1	cDC
NPM1 mutated - wildtype	0.125591	0.000168662	LAIR1	MEP
NPM1 mutated - wildtype	0.126764	0.0152922	LAIR1	EoBasoMast Precursor
NPM1 mutated - wildtype	0.0964754	0.0288571	LAIR1	Megakaryocyte Precursor
NPM1 mutated - wildtype	0.618304	0.0435792	LGALS1	HSC MPP
NPM1 mutated - wildtype	1.28853	0.00211336	LGALS1	pDC
NPM1 mutated - wildtype	0.52046	0.000858062	LGALS1	Pre-B
NPM1 mutated - wildtype	-0.100027	0.0485234	LTBR	Stromal
NPM1 mutated - wildtype	0.092584	0.0103913	LTBR	Megakaryocyte Precursor
NPM1 mutated - wildtype	-0.0998204	0.00257556	TMIGD2	HSC MPP
NPM1 mutated - wildtype	-0.186191	0.00210792	TMIGD2	LMPP
NPM1 mutated - wildtype	-0.142146	0.00506869	TMIGD2	Early GMP
NPM1 mutated - wildtype	-0.0599106	0.027041	TMIGD2	MEP
NPM1 mutated - wildtype	-0.148952	0.00933897	TMIGD2	Early Lymphoid
NPM1 mutated - wildtype	-0.152217	0.00471651	TMIGD2	Cycling Progenitor
NPM1 mutated - wildtype	0.246753	0.0298768	TNFRSF4	Early Lymphoid
NPM1 mutated - wildtype	0.237867	0.00115241	TNFRSF4	Stromal
NPM1 mutated - wildtype	-0.0845178	0.0124915	TNFSF13	Stromal
NPM1 mutated - wildtype	0.314796	0.0498591	TNFSF13B	cDC
NPM1 mutated - wildtype	0.353719	0.000358061	TNFSF13B	pDC
NPM1 mutated - wildtype	-0.156985	0.0415246	TOX	EoBasoMast Precursor
NPM1 mutated - wildtype	0.432375	0.000151007	VSIR	Early Lymphoid
NPM1 mutated - wildtype	-0.0755365	0.0125564	VSIR	Late Erythroid
FLT3_ITD mutated - wildtype	0.134577	0.0218174	CD27	B
FLT3_ITD mutated - wildtype	0.06271	0.00642886	CD27	Pre-B
FLT3_ITD mutated - wildtype	0.189296	0.000304541	CD27	Pro-B
FLT3_ITD mutated - wildtype	0.259621	0.025292	CD33	HSC MPP
FLT3_ITD mutated - wildtype	0.259885	0.0014341	CD33	Megakaryocyte Precursor
FLT3_ITD mutated - wildtype	-0.181789	0.0198448	CD47	Pro-B
FLT3_ITD mutated - wildtype	0.0997978	0.0231841	CD58	Pre-B
FLT3_ITD mutated - wildtype	0.1285	0.00333658	CD58	Megakaryocyte Precursor
FLT3_ITD mutated - wildtype	0.110429	0.0152256	CD58	Pro-B
FLT3_ITD mutated - wildtype	1.31194	6.29059e-06	CD70	Plasma Cell
FLT3_ITD mutated - wildtype	0.333417	2.84462e-05	CD86	Stromal
FLT3_ITD mutated - wildtype	0.276261	0.0238158	CD86	Plasma Cell
FLT3_ITD mutated - wildtype	0.263512	0.0329087	CLEC12A	EoBasoMast Precursor
FLT3_ITD mutated - wildtype	-1.02007	4.6762e-05	CXCR4	Early Lymphoid
FLT3_ITD mutated - wildtype	-0.395964	0.0456834	CXCR4	HSC MPP
FLT3_ITD mutated - wildtype	-0.823185	0.0259104	CXCR4	B
FLT3_ITD mutated - wildtype	-1.13856	2.87451e-10	CXCR4	Pre-B
FLT3_ITD mutated - wildtype	-0.482342	0.0455598	CXCR4	Cycling Progenitor
FLT3_ITD mutated - wildtype	-1.10063	1.33072e-20	CXCR4	Pro-B
FLT3_ITD mutated - wildtype	0.214059	1.83382e-07	IL2RA	LMPP
FLT3_ITD mutated - wildtype	0.302495	1.41602e-28	IL2RA	Early Lymphoid
FLT3_ITD mutated - wildtype	0.235572	0.000647609	IL2RA	HSC MPP
FLT3_ITD mutated - wildtype	0.220566	0.0168699	IL2RA	Pre-B
FLT3_ITD mutated - wildtype	0.128617	0.0348547	IL2RA	Megakaryocyte Precursor
FLT3_ITD mutated - wildtype	0.219104	9.95764e-09	IL2RA	Cycling Progenitor
FLT3_ITD mutated - wildtype	0.439446	3.43493e-08	IL2RA	Pro-B
FLT3_ITD mutated - wildtype	0.0869461	0.00253858	KLRG1	LMPP
FLT3_ITD mutated - wildtype	0.098214	9.9804e-05	KLRG1	Early Lymphoid
FLT3_ITD mutated - wildtype	0.0937505	0.0202666	KLRG1	Early GMP
FLT3_ITD mutated - wildtype	0.132907	1.64351e-06	KLRG1	Pre-B
FLT3_ITD mutated - wildtype	0.0559911	0.00327484	KLRG1	Pro-Monocyte
FLT3_ITD mutated - wildtype	0.0501324	0.00011202	KLRG1	pDC
FLT3_ITD mutated - wildtype	0.199743	2.16959e-05	KLRG1	Pro-B
FLT3_ITD mutated - wildtype	0.238593	0.000387529	LAIR1	B
FLT3_ITD mutated - wildtype	0.404625	0.0449972	LAIR1	Stromal
FLT3_ITD mutated - wildtype	0.283878	9.07701e-05	LAIR1	Pre-B
FLT3_ITD mutated - wildtype	0.091159	0.0238436	LAIR1	Megakaryocyte Precursor
FLT3_ITD mutated - wildtype	0.864422	0.0444163	LGALS1	LMPP
FLT3_ITD mutated - wildtype	0.853295	0.0395069	LGALS1	Early GMP
FLT3_ITD mutated - wildtype	0.990555	0.0151674	LGALS1	HSC MPP
FLT3_ITD mutated - wildtype	0.67248	0.0201217	LGALS1	B
FLT3_ITD mutated - wildtype	0.589531	0.00177941	LGALS1	NK
FLT3_ITD mutated - wildtype	1.08017	1.08615e-12	LGALS1	Pre-B
FLT3_ITD mutated - wildtype	0.906132	0.0199678	LGALS1	Pro-Monocyte
FLT3_ITD mutated - wildtype	0.808517	0.0365089	LGALS1	Cycling Progenitor
FLT3_ITD mutated - wildtype	0.777872	5.79972e-09	LGALS1	Pro-B
FLT3_ITD mutated - wildtype	0.664443	0.031511	LGALS1	cDC
FLT3_ITD mutated - wildtype	0.093677	0.00105987	LILRB2	Pre-B
FLT3_ITD mutated - wildtype	0.412602	0.0115227	LTBR	Stromal
FLT3_ITD mutated - wildtype	0.0795444	0.00211082	LTBR	Pre-B
FLT3_ITD mutated - wildtype	0.107275	0.00324163	LTBR	Megakaryocyte Precursor
FLT3_ITD mutated - wildtype	0.1381	0.000280492	LTBR	Pro-B
FLT3_ITD mutated - wildtype	0.0808143	0.0299034	NECTIN2	Pre-B
FLT3_ITD mutated - wildtype	0.118427	0.0117972	NECTIN2	Pro-B
FLT3_ITD mutated - wildtype	-0.145971	0.0303764	TMIGD2	Cycling Progenitor
FLT3_ITD mutated - wildtype	0.0648181	0.0021527	TNFSF13	Pre-B
FLT3_ITD mutated - wildtype	0.0570868	0.000965763	TOX	Pre-B
FLT3_ITD mutated - wildtype	0.528677	3.01471e-05	TOX	Plasma Cell
FLT3_ITD mutated - wildtype	0.224719	5.09286e-08	VSIR	Pre-B
FLT3_ITD mutated - wildtype	0.244684	0.023843	VSIR	Cycling Progenitor
FLT3_ITD mutated - wildtype	0.179135	0.00174826	VSIR	Pro-B
BCOR mutated - wildtype	0.407673	3.94665e-08	CD33	Stromal
BCOR mutated - wildtype	-0.235484	0.0080429	CD47	Late Erythroid
BCOR mutated - wildtype	-0.274529	0.0147435	CD86	Monocyte
BCOR mutated - wildtype	-0.0883075	0.0442829	CD86	Pro-Monocyte
BCOR mutated - wildtype	-0.230045	0.0433875	CD86	cDC
BCOR mutated - wildtype	-0.0948041	0.0109842	CTLA4	Naive T
BCOR mutated - wildtype	0.467901	0.0187832	CXCR4	CD8 Memory T
BCOR mutated - wildtype	0.583662	0.0133361	CXCR4	NK
BCOR mutated - wildtype	0.109109	0.0173663	CXCR4	Megakaryocyte Precursor
BCOR mutated - wildtype	-0.404339	0.0467664	CXCR4	cDC
BCOR mutated - wildtype	0.0505497	0.0340046	LAG3	Stromal
BCOR mutated - wildtype	0.632437	0.00200919	LGALS1	B
BCOR mutated - wildtype	-0.473913	0.00497099	LILRB2	Monocyte
BCOR mutated - wildtype	-0.117845	0.0377596	LILRB2	cDC
BCOR mutated - wildtype	-0.354027	0.0294633	LILRB4	pDC
BCOR mutated - wildtype	-0.286231	0.0104709	LILRB4	cDC
BCOR mutated - wildtype	-0.0984589	0.00324395	LTBR	Monocyte
BCOR mutated - wildtype	0.12806	0.0102494	NECTIN2	pDC
BCOR mutated - wildtype	0.100959	2.19777e-05	PDCD1	CD4 Memory T
BCOR mutated - wildtype	-0.0146874	0.0431996	PVR	HSC MPP
BCOR mutated - wildtype	0.288239	9.63935e-05	TNFRSF4	Megakaryocyte Precursor
BCOR mutated - wildtype	0.109724	0.000542943	TNFSF13	Stromal
BCOR mutated - wildtype	-0.252342	0.0362679	TNFSF13B	pDC
BCOR mutated - wildtype	-0.38116	0.0248482	TNFSF13B	cDC
BCOR mutated - wildtype	0.316473	0.0237816	VSIR	EoBasoMast Precursor
BCOR mutated - wildtype	0.667475	1.14312e-09	VSIR	Stromal
BCOR mutated - wildtype	0.278531	0.000942897	VSIR	Megakaryocyte Precursor
DNMT3A mutated - wildtype	0.386243	0.00169096	CD200	Pre-B
DNMT3A mutated - wildtype	0.197719	0.0231816	CD200	Pro-B
DNMT3A mutated - wildtype	-0.450843	0.0402621	CD47	Stromal
DNMT3A mutated - wildtype	-0.111184	0.047887	CD47	Monocyte
DNMT3A mutated - wildtype	0.223714	0.0244652	CD58	Early Lymphoid
DNMT3A mutated - wildtype	0.190361	0.0270025	CLEC12A	pDC
DNMT3A mutated - wildtype	0.214019	0.0440586	CXCR4	Megakaryocyte Precursor
DNMT3A mutated - wildtype	0.0918515	0.0333311	HAVCR2	Cycling Progenitor
DNMT3A mutated - wildtype	-0.0259293	0.000487203	KLRG1	pDC
DNMT3A mutated - wildtype	0.629669	0.0226185	LGALS1	Pro-B
DNMT3A mutated - wildtype	-0.308376	0.0444969	LILRB2	Monocyte
DNMT3A mutated - wildtype	-0.0843487	0.0112827	LILRB2	Pro-Monocyte
DNMT3A mutated - wildtype	-0.0532492	0.00466167	LTBR	pDC
DNMT3A mutated - wildtype	1.44889	0.0135852	TOX	Pro-B
IDH1 mutated - wildtype	-0.22681	0.0291097	CD33	Monocyte
IDH1 mutated - wildtype	0.45758	2.36856e-06	CD58	Early Lymphoid
IDH1 mutated - wildtype	1.05041	2.10342e-06	CD58	Stromal
IDH1 mutated - wildtype	0.412509	0.0152567	CD58	Monocyte
IDH1 mutated - wildtype	0.541412	2.73219e-08	CD58	pDC
IDH1 mutated - wildtype	0.643179	1.11025e-05	CD58	cDC
IDH1 mutated - wildtype	-1.33841	0.040535	CD81	Pro-B
IDH1 mutated - wildtype	-0.310031	0.025603	CD86	Monocyte
IDH1 mutated - wildtype	0.312988	0.00161762	CLEC12A	Stromal
IDH1 mutated - wildtype	-0.476662	0.0374459	CXCR4	NK
IDH1 mutated - wildtype	-0.412357	0.0126772	CXCR4	Pro-Monocyte
IDH1 mutated - wildtype	0.13237	0.0184239	HAVCR2	LMPP
IDH1 mutated - wildtype	0.183854	0.00144597	HAVCR2	Early Lymphoid
IDH1 mutated - wildtype	0.103913	0.0274444	HAVCR2	CD8 Memory T
IDH1 mutated - wildtype	0.310604	3.61531e-05	HAVCR2	pDC
IDH1 mutated - wildtype	0.125009	0.0210225	KLRG1	CD4 Memory T
IDH1 mutated - wildtype	0.0677585	0.00966809	KLRG1	pDC
IDH1 mutated - wildtype	-0.774151	0.000449546	LGALS1	Monocyte
IDH1 mutated - wildtype	1.12096	0.0266789	LGALS1	pDC
IDH1 mutated - wildtype	-0.205186	0.00201384	LILRB4	Monocyte
IDH1 mutated - wildtype	-0.177845	0.0314904	LILRB4	Pro-Monocyte
IDH1 mutated - wildtype	-0.321347	0.021969	LILRB4	cDC
IDH1 mutated - wildtype	-0.11339	0.0349969	LTBR	Monocyte
IDH1 mutated - wildtype	0.183474	0.0187968	PVR	Stromal
IDH1 mutated - wildtype	0.022303	0.0465578	PVR	Early Erythroid
IDH1 mutated - wildtype	0.0993875	0.0407814	TIGIT	CD4 Memory T
IDH1 mutated - wildtype	-0.22085	0.0189759	TNFSF13	Pro-Monocyte
IDH1 mutated - wildtype	0.0793585	0.0456889	TOX	CD4 Memory T
IDH1 mutated - wildtype	0.633895	3.25271e-05	TOX	Stromal
IDH1 mutated - wildtype	1.59634	0.00395495	TOX	Pro-B
IDH1 mutated - wildtype	0.130294	0.0240027	TOX	cDC
IDH2 mutated - wildtype	-0.102921	0.0202969	CD200	LMPP
IDH2 mutated - wildtype	-0.0486391	0.0469862	CD200	Early GMP
IDH2 mutated - wildtype	-0.215149	0.033287	CD33	LMPP
IDH2 mutated - wildtype	-0.204668	0.0391176	CD33	Early GMP
IDH2 mutated - wildtype	0.292087	0.000137739	HAVCR2	Stromal
IDH2 mutated - wildtype	0.0402523	0.00287743	HAVCR2	Early Erythroid
IDH2 mutated - wildtype	0.250212	0.0374223	ICOS	Naive T
IDH2 mutated - wildtype	0.0771775	0.0114761	KLRG1	cDC
IDH2 mutated - wildtype	-0.0583204	0.0180832	LAG3	Stromal
IDH2 mutated - wildtype	-0.895056	0.00400794	LGALS1	LMPP
IDH2 mutated - wildtype	-0.799579	0.00612856	LGALS1	Early GMP
IDH2 mutated - wildtype	-0.664158	0.0309492	LGALS1	Pro-Monocyte
IDH2 mutated - wildtype	-0.112247	0.024091	LTBR	Stromal
IDH2 mutated - wildtype	-0.0962054	0.044883	LTBR	Cycling Progenitor
IDH2 mutated - wildtype	0.0166827	0.0373218	PVR	LMPP
IDH2 mutated - wildtype	0.0256054	0.0475482	PVR	Monocyte
IDH2 mutated - wildtype	0.0580255	0.0478423	TNFRSF4	Early GMP
IDH2 mutated - wildtype	0.135869	0.00329903	TNFRSF4	EoBasoMast Precursor
IDH2 mutated - wildtype	0.200532	0.00562799	TNFRSF4	Stromal
IDH2 mutated - wildtype	-0.0879644	0.0394351	TNFSF13	Early Lymphoid
IDH2 mutated - wildtype	-0.090258	0.00657145	TNFSF13	Stromal
NF1 mutated - wildtype	0.29799	0.0211035	CD27	CD8 Memory T
NF1 mutated - wildtype	0.424893	0.00290098	CD47	HSC MPP
NF1 mutated - wildtype	0.384877	0.00858072	CD47	LMPP
NF1 mutated - wildtype	0.260299	0.0114227	CD47	Early GMP
NF1 mutated - wildtype	0.78557	0.000663245	CD47	Stromal
NF1 mutated - wildtype	0.229809	0.00130847	CD47	Late Erythroid
NF1 mutated - wildtype	-0.415714	0.0422006	CD47	Pro-B
NF1 mutated - wildtype	0.250864	0.0168484	CD58	Late Erythroid
NF1 mutated - wildtype	0.49734	0.014757	CXCR4	LMPP
NF1 mutated - wildtype	0.454929	0.0189697	CXCR4	MEP
NF1 mutated - wildtype	1.30265	1.84662e-05	CXCR4	Stromal
NF1 mutated - wildtype	0.357519	0.017911	CXCR4	Monocyte
NF1 mutated - wildtype	0.53496	0.0197591	CXCR4	Cycling Progenitor
NF1 mutated - wildtype	0.472202	0.0164341	CXCR4	cDC
NF1 mutated - wildtype	0.197809	0.0249073	LAIR1	HSC MPP
NF1 mutated - wildtype	0.277246	0.0465162	LAIR1	Early Lymphoid
NF1 mutated - wildtype	0.305602	0.0273553	LAIR1	pDC
NF1 mutated - wildtype	-0.0482786	0.010182	LAIR1	Early Erythroid
NF1 mutated - wildtype	0.258363	0.0341527	LTBR	Stromal
NF1 mutated - wildtype	0.155098	0.01397	NECTIN2	Pro-B
NF1 mutated - wildtype	0.0238334	0.0393797	PVR	Early Erythroid
