## Supplementary Table 9 for "Dynamics of Leukemic Blast and Immune Cell Populations in Acute Myeloid Leukemia"

### Sheet: Supplementary_Table_9
Supplementary_Table_9: Flow cytometry results on mutated samples compared to wildtype
NPM1 mut			RUNX1 mut			IDH1 mut			IDH2 mut			IDH1/2 mut
Up	Down		Up	Down		Up	Down		Up	Down		Up	Down
CD70+	LILRB2+		HSC	CD58+		CD58+	LMPP		LMPP	TIM3+		CD58+	Naïve
CD74+	TIM3+		MPP	CD70+		CLL1+	CD47+		LSC			CLL1+	CD4+ exhaustion
CLP	HSC		CD2+TIGIT+			LILRB2+	CD74+		CD47+			LILRB2+
GMP	MPP					TIM3+	CD8+ Naïve		CD58+			TE
CD4+ TE	MEP					CD8+ CM			CD74+
	Naïve								LILRB2+
	CD28+								TIM3+
									Tregs
TET2 mut			DNMT3A			GATA2			CEBPA			NF1 mut			FLT3 mut
Up	Down		Up	Down		Up	Down		Up	Down		Up	Down		Up	Down
CD70+	CLP		CD33+	CD58+		Myeloid progenitors	CLL1+		CD70+	CD33+		HSC	CD33+		CD33+	CD47+
LILRB2+	MEP		CD70+			LILRB2+	CD58+		CLL1+			MPP	CLL1+		GMP (ITD)	CD58+
CD4+exhasution	CD33+		CD28+			TIM3+			LILRB2+			LMPP			CD95+	CD70+
	CD47+		CD4 Naïve			CD8+exhaustion			CD4+ CM			CD47+			TIM3+	CLL1+
	CLL1+		CD8+ EM						CD8+TIGIT+			CM				TIM3+ (ITD)
												TIGIT+				CLP
												PD1+				MEP
												CD28+				T cells (except CD8 TE)
																CD28+
																PD1+ (ITD)
																TIGIT+ (ITD)
